# Early alphavirus replication dynamics in single cells reveal a passive basis for superinfection exclusion

**DOI:** 10.1101/2020.09.07.282053

**Authors:** Zakary S. Singer, Pradeep M. Ambrose, Tal Danino, Charles M. Rice

**Affiliations:** Department of Biomedical Engineering, Columbia University, New York, NY 10027, USA; Laboratory of Virology and Infectious Disease, The Rockefeller University, New York, NY, 10065, USA; Herbert Irving Comprehensive Cancer Center, Columbia University, New York, NY 10027, USA; Data Science Institute, Columbia University, New York, NY 10027, USA

**Keywords:** Alphavirus, RNA virus, superinfection exclusion, single-cell, single-molecule, replication dynamics, smFISH, time-lapse

## Abstract

While decades of research have elucidated many steps in the alphavirus lifecycle, the earliest replication dynamics have remained unclear. This missing time window has obscured early replicase strand synthesis behavior and prevented elucidation of how the resulting activity gives rise to a superinfection exclusion environment, one of the fastest competitive phenotypes among viruses. Using quantitative live-cell and single-molecule imaging, we characterize the strand preferences of the viral replicase *in situ*, and measure protein kinetics in single cells over time. In this framework, we evaluate competition between alphaviruses, and uncover that early superinfection exclusion is actually not a binary and unidirectional process, but rather a graded and bidirectional viral interaction. In contrast to competition between other viruses, alphaviruses demonstrate a passive basis for superinfection exclusion, emphasizing the utility of analyzing viral kinetics within single cells.
