## Supplemental Table 1 for "Early alphavirus replication dynamics in single cells reveal a passive basis for superinfection exclusion"

### Sheet: Sheet1
Name	Sequence
sinv_plus_1	tacgtttactactggcttct
sinv_plus_2	ttgcacgacaaacggactct
sinv_plus_3	tactacctcaaattgcggga
sinv_plus_4	tttactggccagatgcgaaa
sinv_plus_5	catggggcagacacaatgat
sinv_plus_6	ccagtttactggcatatttc
sinv_plus_7	tgaaagcagagcgatggtgt
sinv_plus_8	ttgatatacacgtcctgcat
sinv_plus_9	gaacatgaactgggtggtgt
sinv_plus_10	ctgcaaagtccgatgttacg
sinv_plus_11	tatcgacaattttcctgtcc
sinv_plus_12	ggaacaccgatggaagatgc
sinv_plus_13	tacgactgctttccattcaa
sinv_plus_14	caactcaccactgtatcaca
sinv_plus_15	actttgcatagcaagaagcc
sinv_plus_16	atatatccgtggccattata
sinv_plus_17	ccagaagtttttgtgcatcg
sinv_plus_18	gttagtcctaccgttaatga
sinv_plus_19	tgtgctatgatcggcagaag
sinv_plus_20	taagcttgcgttctctagta
sinv_plus_21	ttccaggtgggcgataaaac
sinv_plus_22	gctaaaagaggctgggactt
sinv_plus_23	cacttcgcagacaacttctg
sinv_plus_24	ggtttcaactaatgctgctc
sinv_plus_25	atacggtcatttgcttgagg
sinv_plus_26	agtactttagcgtcgtatgg
sinv_plus_27	ttgtccacgtcaaacacgta
sinv_plus_28	tcttccttcttaacgcaacg
sinv_plus_29	cagagctagctcatgatagg
sinv_plus_30	aacgtacagcacttctacgg
sinv_plus_31	gcaatcaaggcaagtagtgc
sinv_plus_32	cctttagttgcatcatgttg
sinv_plus_33	aacgccgggagatatacttg
sinv_plus_34	gcagtgtcgatacaatagct
sinv_plus_35	tttgcaattgcttaacccac
sinv_plus_36	acagtgggttttcattgact
sinv_plus_37	aacacgttcacatgctctga
sinv_plus_38	ctaaggcgtaaatggccgaa
sinv_plus_39	tgtcaagtccatgccgaaaa
sinv_plus_40	tagtgggatgctctgtttag
sinv_plus_41	accggaaatctacgggagag
sinv_plus_42	tgcaaatcaagttgtgtgcc
sinv_plus_43	tgctgtgcagagataactct
sinv_plus_44	taccacaagtactgagtggt
sinv_plus_45	cgatccattcgattctctta
sinv_plus_46	aggttgtagttcttatctgc
sinv_plus_47	tgatgaacaccaggtcgtac
sinv_plus_48	aaagggtttttaaggtcgcc
sinv_minus_1	aagacagaagacgcgctctg
sinv_minus_2	cattggcgacgacaacatca
sinv_minus_3	cagagtactagaagagcggc
sinv_minus_4	cctcacactttttgtcaaca
sinv_minus_5	tcgttttaaattcggggcga
sinv_minus_6	ggatatcgcatcattcgaca
sinv_minus_7	acacgctttttgacatgtcg
sinv_minus_8	acaagtgatacaagccgcag
sinv_minus_9	gtgaaagttacaccaggcac
sinv_minus_10	agtgcctatggatagattcg
sinv_minus_11	tataatttggtcccattgca
sinv_minus_12	acgagtattgggaggagttc
sinv_minus_13	ctcagcgacattcaatgtcg
sinv_minus_14	gctcattgccgcaactaaaa
sinv_minus_15	aaacatgagtatagagcccc
sinv_minus_16	gatatggtagacgggacagt
sinv_minus_17	tctgcatgagaactatccga
sinv_minus_18	gctataagatcacctatccg
sinv_minus_19	gactactgtcaggactacga
sinv_minus_20	gtaggtaccagtctcgtaaa
sinv_minus_21	cagaaccagcttacagaacc
sinv_minus_22	atactgactaaccggggtag
sinv_minus_23	ctacgcaagcagagacgtag
sinv_minus_24	ctcaattatatcgtcccgat
sinv_minus_25	atcatttgaaccgggcgaag
sinv_minus_26	agagtaactgagtccgaacc
sinv_minus_27	tccgacggagagattgatga
sinv_minus_28	aaggctaaagaagatggccc
sinv_minus_29	aggacctagttcactagaga
sinv_minus_30	ctagtatggacagttggtcg
sinv_minus_31	tttagcggatcggacaactc
sinv_minus_32	cgaaggctcacttttttcga
sinv_minus_33	ctacagctgataacacctcg
sinv_minus_34	cgcccgtaagtacatagaag
sinv_minus_35	atgttcagaaggttcagtgc
sinv_minus_36	gaagttacagtatgctcctc
sinv_minus_37	agggtccacagacttagaag
sinv_minus_38	ctacatattgggtgagacca
sinv_minus_39	cggagataaaggtcctgttc
sinv_minus_40	gtattcgtacttcgaaggca
sinv_minus_41	ctccaacttaaggagtctgt
sinv_minus_42	ctagacagaactgacgcgga
sinv_minus_43	atctacaggcatttacgcag
sinv_minus_44	ataacatcaagtctgtcgcc
sinv_minus_45	tgcagtggcagacttagtaa
sinv_minus_46	tgccatctataaacgttggc
sinv_minus_47	taccgcaccaaaagggagaa
sinv_minus_48	tgatttcgtccgtgtatgag
